# Evolution of vascular plants through redeployment of ancient developmental regulators

**DOI:** 10.1101/650358

**Authors:** Nicole van ’t Wout Hofland, Kuan-Ju Lu, Eliana Mor, Sumanth Mutte, Paul Abrahams, Hirotaka Kato, Klaas Vandepoele, Dolf Weijers, Bert De Rybel

**Author notes:** equal contribution (Nicole van ’t Wout Hofland, Kuan-Ju Lu).

## Abstract

Vascular plants provide most of the biomass, food and feed on earth; yet the molecular innovations that led to the evolution of their conductive tissues are unknown. Here, we reveal the evolutionary trajectory for the heterodimeric TMO5/LHW transcription factor complex, which is rate-limiting for vascular cell proliferation in *Arabidopsis thaliana*. Both regulators have origins predating vascular tissue emergence, and even terrestrialization. We further show that TMO5 evolved its modern function, including dimerization with LHW, at the origin of land plants. A second innovation in LHW, coinciding with vascular plant emergence, conditioned obligate heterodimerization and generated the critical function in vascular development. In summary, our results suggest that division potential of vascular cells may have been a major driver in the evolution of vascular plants.
