## Supplementary material for "Evolution of vascular plants through redeployment of ancient developmental regulators": Table S1

### Sheet: Blad1
	Table S1: Overview of the complementation experiment showing the percentage of rescue in independent T2 lines of tmo5 tmo5-like1 and lhw mutants in Arabidopsis by introduction of TMO5 and LHW orthologs, respectively.
	Construct	T2 Line Number	% complementation	n
	LHW	2	1	10
		4	1	10
		5	1	10
		6	1	10
	LL1	1	0	10
		2	0	10
		3	0	10
		4	0	10
		5	0.1	10
		6	0	10
		7	0	10
		8	0	10
		9	0	10
		11	0	10
		13	0	10
		14	0	10
		16	0	10
		17	0	10
		18	0	10
	OsLHW	1	0.5	10
		2	0.5	10
		3	0.4	10
		4	0.3	10
		5	0.6	10
		6	0	10
		7	0.4	10
		9	0.8	10
		10	0.2	10
		11	0.6	10
		14	0.6	10
		15	0.9	10
		16	0.3	10
		17	0.4	10
		18	0	10
		19	0.8	10
	PaLHW	19	0	10
		20	0	10
		22	0	10
		23	0	10
		24	0	10
		26	0	10
		27	0	10
		28	0	10
		29	0	10
		30	0	10
		31	0	10
		32	0	10
	EgLHW	1	0.7	10
		3	0.9	10
	CmaLHW	1	0.1	10
		2	0.9	10
		3	1	10
		4	1	10
		5	0.5	10
		6	0.5	10
		7	0.5	10
		9	1	10
		10	0.5	10
		11	0.5	10
		12	0.9	10
		13	1	10
		14	0.9	10
		15	0.2	10
		16	0.1	10
		18	0.7	10
		21	0.3	10
		22	0.1	10
		28	0.4	10
		29	0.4	10
		31	0.1	10
	SwLHW	1-33 (T1)	0.09	33
	MpLHW	2	0	10
		7	0	10
		8	0	10
	KnLHW	7	0	9
	SmTMO5	8	1	10
		9	1	10
		11	1	10
	MpTMO5	7	1	10
		8	1	10
		9	1	10
		10	0.95	10
		11	0.75	10
		13	1	10
		23	1	10
		24	0.95	20
		26	1	10
	KnTMO5	15	0	2
		18	0	10
		30	0	10
		60	0	10
		68	0	10
