## Supplementary material for "Evolution of vascular plants through redeployment of ancient developmental regulators": Table S2

### Sheet: Blad1
	Table S2: Overview of the complementation experiment showing the percentage of rescue in independent T2 lines of lhw mutants in Arabidopsis by introduction of LHW domain deletion constructs (left) and overview of the domain swaps between MpTMO5 and KnTMO5, and their ability to complement (% rescue) the diarch vascular pattern phenotype in the Arabidopsis tmo5 t5l1 mutant (right).
	Construct	T2 Line Number	% complementation	n		Construct	Line	% complementation	Background	Genotype	n
	LHW	2	1	10		TMO5-C1	1-22 (T1)	0.818	0.75	segregating	22
		4	1	10		TMO5-C2	16	1			10
		5	1	10			17	1			10
		6	1	10			18	1			10
	LHWΔACT	2	0	10			19	0.8			10
		5	0	10			20	1			10
		6	0	10			21	1			10
	LHWΔbHLH	4	0	8		TMO5-C3	1-9 (T1)	0.777	0.75	segregating	9
		6	0	10		TMO5-C4	2	1	0.88	tmo5-/- t5l1+/-	10
		7	0	10			4	0.7	0.79	tmo5-/- t5l1+/-	20
		8	0	5			5	1	0.87	tmo5-/- t5l1+/-	10
	LHWΔGAF	5	0.6	10			8	0.96	0.65	tmo5-/- t5l1+/-	10
		10	0.1	10		TMO5-C5	1	1			10
		27	0	10			3	1			20
		28	0.6	10			4	1			10
		30	0	10			5	1	1	tmo5-/- t5l1+/+	10
		34	0.3	10			6	0.33	0	tmo5-/- t5l1-/-	15
		36	0.4	10			7	1	1	tmo5-/- t5l1+/+	10
		39	0.2	10			8	1	1	tmo5-/- t5l1+/+	7
	LHWΔspacer	2	0.8	10			9	1			8
		4	0.78	0			10	1	0.9	tmo5-/- t5l1+/-	10
		6	1	10			11	0.75	0	tmo5-/- t5l1-/-	20
		8	0	10			12	1	0.75	tmo5-/- t5l1+/-	17
		9	0	10
	LHWΔGAFΔspacer	1	0	10
		2	0	10
		4	0	10
		8	0	10
		11	0	10
		13	0.9	10
		14	0	10
		15	0	10
		16	1	10
		17	0	10
	LHWΔC-terminus	23	1	5
		24	1	9
		25	0.88	8
		26	1	6
	LHW bHLH	3	0	10
		4	0	10
		5	0	10
		6	0	10
		7	0	10
