## Supplementary material for "Evolution of vascular plants through redeployment of ancient developmental regulators": Table S3

### Sheet: Blad1
	Table S3: Overview of the species used in the phylogenetic analysis, their abbreviation, clade, order and from which database they were retrieved.
	Species	Abbreviation	Clade	Order	Database
	Arabidopsis thaliana	At	Angiosperm	Brassicales	PLAZA 3.0
	Populus trichocarpa	Pt	Angiosperm	Malpighiales	PLAZA 3.0
	Solanum lycopersicum	Sl	Angiosperm	Solanales	PLAZA 3.0
	Oryza sativa	Os	Angiosperm	Poales	PLAZA 3.0
	Zea Mays	Zm	Angiosperm	Poales	PLAZA 3.0
	Amborella trichopoda	Atr	Basal angiosperm	Amborellales	PLAZA 3.0
	Picea engelmannii	Pe	Gymnosperm	Pinales	PLAZA 3.0
	Culcita macrocarpa	Cma	Leptosporangiate Monilophytes (ferns)	Cyatheales	PLAZA 3.0
	Equisetum diffusum	Ed	Eusporangiate Monilophytes (horsetails)	Equisetales	PLAZA 3.0
	Isoetes sp	Is	Lycophytes	Isoetales	OneKP
	Isoetes tegetiformans	It	Lycophytes	Isoetales	OneKP
	Dendrolycopodium obscurum	Do	Lycophytes	Lycopodiales	OneKP
	Diphasiastrum digitatum	Dd	Lycophytes	Lycopodiales	OneKP
	Huperzia lucidula	Hl	Lycophytes	Lycopodiales	OneKP
	Huperzia myrisinites	Hm	Lycophytes	Lycopodiales	OneKP
	Huperzia selago	Hse	Lycophytes	Lycopodiales	OneKP
	Huperzia squarrosa	Hs	Lycophytes	Lycopodiales	OneKP
	Lycopodiella apressa	La	Lycophytes	Lycopodiales	OneKP
	Lycopodium annotinum	Lan	Lycophytes	Lycopodiales	OneKP
	Lycopodium deuterodensum	Ld	Lycophytes	Lycopodiales	OneKP
	Phylloglossum drummondii	Pd	Lycophytes	Lycopodiales	OneKP
	Pseudolycopodiella caroliniana	Pc	Lycophytes	Lycopodiales	OneKP
	Selaginella acanthonota	Sac	Lycophytes	Selaginellales	OneKP
	Selaginella apoda	Sa	Lycophytes	Selaginellales	OneKP
	Selaginella kraussiana	Sk	Lycophytes	Selaginellales	OneKP
	Selaginella lepidophylla	Sle	Lycophytes	Selaginellales	OneKP
	Selaginella moellendorffii	Sm	Lycophytes	Selaginellales	PLAZA 2.5
	Selaginella selaginoides	Sse	Lycophytes	Selaginellales	OneKP
	Selaginella stauntoniana	Sst	Lycophytes	Selaginellales	OneKP
	Selaginella wallacei	Sw	Lycophytes	Selaginellales	OneKP
	Selaginella willdenowii	Swi	Lycophytes	Selaginellales	OneKP
	Anthoceros agrestis	Aa	Hornworts	Anthocerotales	OneKP
	Paraphymatoceros hallii	Ph	Hornworts	Anthocerotales	OneKP
	Megaceros tosanus	Mto	Hornworts	Dendrocerotales	OneKP
	Megaceros vincentianus	Mv	Hornworts	Dendrocerotales	OneKP
	Nothoceros aenigmaticus	Na	Hornworts	Dendrocerotales	OneKP
	Phaeomegaceros coriaceus	Pco	Hornworts	Dendrocerotales	OneKP
	Leiosporoceros dussii	Ldu	Hornworts	Leiosporocerotales	OneKP
	Phaeoceros carolinianus	Phc	Hornworts	Notothyladales	OneKP
	Physcomitrella patens	Pp	Mosses	Funariales	PLAZA3.0
	Takakia lepidozioides	Tl	Mosses (Takakiopsida)	Takakiales	OneKP
	Conocephalum conicum	Coco	Liverworts	Marchantiales	OneKP
	Lunularia cruciata	Lc	Liverworts	Marchantiales	OneKP
	Marchantia paleacea	Mpa	Liverworts	Marchantiales	OneKP
	Marchantia polymorpha	Mp	Liverworts	Marchantiales	OneKP
	Klebsormidium nitens	Kn	Charophyte	Klebsormidiales	OneKP
	Interfilum paradoxum	Ip	Charophyte	Klebsormidiales	OneKP
	Cylindrocystis cushleckae	Ccu	Charophyte	Zygnematales	OneKP
	Mesotaenium caldariorum	Mc	Charophyte	Zygnematales	OneKP
	Mesotaenium endlicherianum	Me	Charophyte	Zygnematales	OneKP
	Mesotaenium kramstae	Mk	Charophyte	Zygnematales	OneKP
	Mougeotia sp	Ms	Charophyte	Zygnematales	OneKP
	Spirotaenia sp	Ssp	Charophyte	Zygnematales	OneKP
	Zygnemopsis sp	Zs	Charophyte	Zygnematales	OneKP
	Planotaenium ohtanii	Po	Charophyte	Zygnematales	OneKP
	Chlamydomonas reinhardtii	Cr	Chlorophyte	Chlamydomonadales	PicoPLAZA
	Ostreococcus lucimarinus	Ol	Chlorophyte	Mamiellales	PicoPLAZA
	Cyanidioschyzon merolae	Cm	Rhodophytes	Cyanidiales	PicoPLAZA
