## Supplementary material for "Evolution of vascular plants through redeployment of ancient developmental regulators": Table S5

### Sheet: CDS alignment
Table S5. DNA alignement of synthetic MpLWH CDS and the CDS obtained from phytozome.
Query 1 ATGGCAATGGTGCTGCAGCAGGCGTTGAGGGGACTGTGTTACAAATCAGGATGGTCTTAC 60									Query = synthesized MpLHW CDS
||||||||||||||||||||||||||||||||||||||||||||||||||||||||||||									sbjct = CDS sequence obtained from phytozome
Sbjct 1 ATGGCAATGGTGCTGCAGCAGGCGTTGAGGGGACTGTGTTACAAATCAGGATGGTCTTAC 60
Query 61 GCTGTCTTTTGGAAGCTCAAGCGCCGCAGTCGAATGGTTCTTACATGGGAAGATGGGTTC 120
||||||||||||||||||||||||||||||||||||||||||||||||||||||||||||
Sbjct 61 GCTGTCTTTTGGAAGCTCAAGCGCCGCAGTCGAATGGTTCTTACATGGGAAGATGGGTTC 120
Query 121 TACGAATTCTCCAAGCCCTCTGCAGTATCCAGTTTCGACTCTATGCAGACGACCGGTGGC 180
||||||||||||||||||||||||||||||||||||||||||||||||||||||||||||
Sbjct 121 TACGAATTCTCCAAGCCCTCTGCAGTATCCAGTTTCGACTCTATGCAGACGACCGGTGGC 180
Query 181 TTTAACATGATGAACAGCGGCAGACCCGGAACAGATCCCTTAGCGCCAGATGTTCCAGGT 240
||||||||||||||||||||||||||||||||||||||||||||||||||||||||||||
Sbjct 181 TTTAACATGATGAACAGCGGCAGACCCGGAACAGATCCCTTAGCGCCAGATGTTCCAGGT 240
Query 241 GCTGAGGATGAAATCGGTCTGGCTGTGGCCAGGATGTCGTACCATGTCTACTCTCTCGGA 300
||||||||||||||||||||||||||||||||||||||||||||||||||||||||||||
Sbjct 241 GCTGAGGATGAAATCGGTCTGGCTGTGGCCAGGATGTCGTACCATGTCTACTCTCTCGGA 300
Query 301 GAAGGAATCATTGGGCGTGTCGCATTTACTGGGAAGCACCAGTGGGTATTTGGAGAACGT 360
||||||||||||||||||||||||||||||||||||||||||||||||||||||||||||
Sbjct 301 GAAGGAATCATTGGGCGTGTCGCATTTACTGGGAAGCACCAGTGGGTATTTGGAGAACGT 360
Query 361 GGCTCTACTGGCGAGGGGACTGGAACTGGCAGATCAACCGGCAGAGCCATCAACGAGAAA 420
||||||||||||||||||||||||||||||||||||||||||||||||||||||||||||
Sbjct 361 GGCTCTACTGGCGAGGGGACTGGAACTGGCAGATCAACCGGCAGAGCCATCAACGAGAAA 420
Query 421 TATCCTGCCGGATGGCAACAACAGTTTACTGCTGGCATTAAGACTATTGCTGTGGTGGCT 480
||||||||||||||||||||||||||||||||||||||||||||||||||||||||||||
Sbjct 421 TATCCTGCCGGATGGCAACAACAGTTTACTGCTGGCATTAAGACTATTGCTGTGGTGGCT 480
Query 481 GTTCCTCAAGGAGTTGTGCAACTGGGATCTACACAAATTGTAATGGAAGACTTAACCCTG 540
|||||||||||||||||||||||||||||||||||||||||||||||||||||||| |||
Sbjct 481 GTTCCTCAAGGAGTTGTGCAACTGGGATCTACACAAATTGTAATGGAAGACTTAACTCTG 540
Query 541 GTGAGCCATGTCAGAGGCCTGTTTGGGACACTCCAGAGTGTCCCTGGAGCGTTTCTATCA 600
||||||||||||||||||||||||||||||||||||||||||||||||||||||||||||
Sbjct 541 GTGAGCCATGTCAGAGGCCTGTTTGGGACACTCCAGAGTGTCCCTGGAGCGTTTCTATCA 600
Query 601 GATTACGTTCCAGACTCTCAAGGCGGAAGAGTTCATGTTCCTTGTTCAGTGGTGATGCCT 660
||||||||||||||||||||||||||||||||||||||||||||||||||||||||||||
Sbjct 601 GATTACGTTCCAGACTCTCAAGGCGGAAGAGTTCATGTTCCTTGTTCAGTGGTGATGCCT 660
Query 661 TTACCAATGTTGATTCCCATGGGAGCAACCAACGAAACTACTAGAAGCGCTAACGTCACT 720
||||||||||||||||||||||||||||||||||||||||||||||||||||||||||||
Sbjct 661 TTACCAATGTTGATTCCCATGGGAGCAACCAACGAAACTACTAGAAGCGCTAACGTCACT 720
Query 721 CATCTGCACCCTGGTCAATTAAGCATGAATAACGTTCCTCAGATACCAACAACTGCCGTG 780
|| ||||||||||||||||||||||||||||||||||||||||||||||||||||| |||
Sbjct 721 CACCTGCACCCTGGTCAATTAAGCATGAATAACGTTCCTCAGATACCAACAACTGCTGTG 780
Query 781 GTCAGTGGCTCATATGACTTGATGAACTTATGCAAAGCATCTGTGCCAGCTAGAGCTCAT 840
||||||||||||||||||||||||||||||||||||||||||||||||||||||||||||
Sbjct 781 GTCAGTGGCTCATATGACTTGATGAACTTATGCAAAGCATCTGTGCCAGCTAGAGCTCAT 840
Query 841 CTCAGTAATCCATTTCGAACCTCCTCCGTCAATCCTCTCTCTTTGCAGACATCTAGGATC 900
||||||||||||||||||||||||||||||||||||||||||||||||||||||||||||
Sbjct 841 CTCAGTAATCCATTTCGAACCTCCTCCGTCAATCCTCTCTCTTTGCAGACATCTAGGATC 900
Query 901 ATGCCGAGCCCACACGTGAACAAGGACTCAACATCGAGGAATAATTCATTGTTGTCCACC 960
|||||||||||||||||||||||||||||||||||||| |||||||||||||||||||||
Sbjct 901 ATGCCGAGCCCACACGTGAACAAGGACTCAACATCGAGCAATAATTCATTGTTGTCCACC 960
Query 961 GTCTCCATGGCTGTTGGTAACAGGAAGGGTCTTTCAAACATTCCGTTTACAAGTGTCCAT 1020
||||||||||||||||||||||||||||||||||||||||||||||||||||||||||||
Sbjct 961 GTCTCCATGGCTGTTGGTAACAGGAAGGGTCTTTCAAACATTCCGTTTACAAGTGTCCAT 1020
Query 1021 TGTGCACCTTCCACCGAAAGTGCCTCTGTAGCATCCCTTGGGTCGGGTAACTGGAACTCC 1080
||||||||||||||||||||||||||||||||||||||||||||||||||||||||||||
Sbjct 1021 TGTGCACCTTCCACCGAAAGTGCCTCTGTAGCATCCCTTGGGTCGGGTAACTGGAACTCC 1080
Query 1081 CCTCCTGCGATGCCATCCGTGGCACAAAGTAAGACTGGAGGCTTGTTTGATCGCAGATTG 1140
|| ||||| |||||||||||||||||||||||||||||||||||||||||||||||||||
Sbjct 1081 CCACCTGCAATGCCATCCGTGGCACAAAGTAAGACTGGAGGCTTGTTTGATCGCAGATTG 1140
Query 1141 CACGCCGATCACAGACTGCGACACCAGCTGCAGACCAGTTTGCCTGTTTGCGGAGTGAAA 1200
||||||||||||||||||||||||||||||||||||||||||||||||||||||||||||
Sbjct 1141 CACGCCGATCACAGACTGCGACACCAGCTGCAGACCAGTTTGCCTGTTTGCGGAGTGAAA 1200
Query 1201 TCTTACCAAGATACAGTGCTGACAACAACCAAAGGACCTTCACAGCAGACTTCTATCTGT 1260
||||||||||||||||||||||||||||||||||||||||||||||||||||||||||||
Sbjct 1201 TCTTACCAAGATACAGTGCTGACAACAACCAAAGGACCTTCACAGCAGACTTCTATCTGT 1260
Query 1261 GTGACGAGCTCTCCAATTACCACAGGTGGTGGCGTAGATTGTAAACCCGCTCGGACCTTC 1320
|||||||||||||||||||||||||||||||||||||||||||||||| |||||||||||
Sbjct 1261 GTGACGAGCTCTCCAATTACCACAGGTGGTGGCGTAGATTGTAAACCCACTCGGACCTTC 1320
Query 1321 GGACAAGAGGCATTTAGAGCCATGGAGTCCTGCAACACTGAGTCCACTTTGAAGACGGCT 1380
||||||||||||||||||||||||||||||||||||||||||||||||||||||||||||
Sbjct 1321 GGACAAGAGGCATTTAGAGCCATGGAGTCCTGCAACACTGAGTCCACTTTGAAGACGGCT 1380
Query 1381 GGTTTTACAGGCGGTGCGTTGGATACAAAAGGCCTACGAGAACAAAGTCAATTGTACAAT 1440
||||||||||||||||||||||||||||||||||||||||||||||||||||||||||||
Sbjct 1381 GGTTTTACAGGCGGTGCGTTGGATACAAAAGGCCTACGAGAACAAAGTCAATTGTACAAT 1440
Query 1441 AGAAACCATGGTGAATTGCTGCAGGGTCAATCCCGTAGGTCCAGTCCGAATGTGGAAATG 1500
||||||||||||||||||||||||||||||||||||||||||||||||||||||||||||
Sbjct 1441 AGAAACCATGGTGAATTGCTGCAGGGTCAATCCCGTAGGTCCAGTCCGAATGTGGAAATG 1500
Query 1501 TCTAATTTGGAGATGCCTTCCAAAGCATGTTTGACGGCGCCAACTGAAGGACTTTTATCA 1560
||||||||||||||||||||||||||||||||||||||||||||||||||||||||||||
Sbjct 1501 TCTAATTTGGAGATGCCTTCCAAAGCATGTTTGACGGCGCCAACTGAAGGACTTTTATCA 1560
Query 1561 CATGCTGGGAAATGGGCACATACAGTTACTACTGGCCCTCACTCTGAGGTAACTAAAGTT 1620
||||||||||||||||||||||||||||||||||||||||||||||||||||||||||||
Sbjct 1561 CATGCTGGGAAATGGGCACATACAGTTACTACTGGCCCTCACTCTGAGGTAACTAAAGTT 1620
Query 1621 GCTGTAAATAATGTCAGTCAATCCGATGACAAGCGGAACACAAACACTTATTCTCAGGTA 1680
|||||||||||||||||||||||||||||||||||||||||||||||||||||||||||
Sbjct 1621 TCTGTAAATAATGTCAGTCAATCCGATGACAAGCGGAACACAAACACTTATTCTCAGGTA 1680
Query 1681 AGGGAAGACGAAAAAGTATGCAAGCAGGTATATGTGCAGTCCCCTCCGAAATTTGCAGAT 1740
||||||||||||||||||||||||||||||||||||||||||||||||||||||||||||
Sbjct 1681 AGGGAAGACGAAAAAGTATGCAAGCAGGTATATGTGCAGTCCCCTCCGAAATTTGCAGAT 1740
Query 1741 GTAGCAGGCTTTTCGAACCAGTCTGTACCGATATCGAAGGGTAGTGGAAGCAGTTTGCAG 1800
||||||||||||||||||||||||||||||||||||||||||||||||||||||||||||
Sbjct 1741 GTAGCAGGCTTTTCGAACCAGTCTGTACCGATATCGAAGGGTAGTGGAAGCAGTTTGCAG 1800
Query 1801 GGCATACAAGTGTGCACTGAGGGTGGTAGGAATGTGCAGGTTCGGTCCCAAATCTCTGAT 1860
||||||||||| ||||||||||||||||||||||||||||||||||||||||||||||||
Sbjct 1801 GGCATACAAGTATGCACTGAGGGTGGTAGGAATGTGCAGGTTCGGTCCCAAATCTCTGAT 1860
Query 1861 AGGGCATGGAATGAAAGTCCTAAAGCGGAATGGGATTGTTTCTCCGGCTTGCTCAACCCT 1920
||||||||||||||||||||||||||||||||||||||||||||||||||||||||||||
Sbjct 1861 AGGGCATGGAATGAAAGTCCTAAAGCGGAATGGGATTGTTTCTCCGGCTTGCTCAACCCT 1920
Query 1921 TTCCCCATTGGAGATGAGTTGTCTCAGGCGCTGAGGCCTGCATCTTTAAGGGAATGTGAC 1980
||||||||||||||||||||||||||||||||||||||||||||||||||||||||||||
Sbjct 1921 TTCCCCATTGGAGATGAGTTGTCTCAGGCGCTGAGGCCTGCATCTTTAAGGGAATGTGAC 1980
Query 1981 AGGGATCTTTTTAGCAATTTGCACCCGGTTCATGTTCCCGATGACCTCAGAGAGAACTCA 2040
|||||||||||||||||||||||||| |||||||||||||||||| ||||||||||||||
Sbjct 1981 AGGGATCTTTTTAGCAATTTGCACCCAGTTCATGTTCCCGATGACGTCAGAGAGAACTCA 2040
Query 2041 AGTGTTAAGACGGTTGGGGAAACGAAGTTGCTGACCGATAGTGGTGAAGGGAAGTGTGCC 2100
||||||||||||||||||||||||||||||||||||||||||||||||||||||||||||
Sbjct 2041 AGTGTTAAGACGGTTGGGGAAACGAAGTTGCTGACCGATAGTGGTGAAGGGAAGTGTGCC 2100
Query 2101 CGAAACACAGTTATGGATTACGATATTTTCCAGGCCATTTCAGATGCTGTTCTGATGGAC 2160
||||||||||||||||||||||||||||||||||||||||||||||||||||||||||||
Sbjct 2101 CGAAACACAGTTATGGATTACGATATTTTCCAGGCCATTTCAGATGCTGTTCTGATGGAC 2160
Query 2161 TCACGATCTGAGCCCCTACTTGAAGCTATGGTTGCTGGTGTCTCAAGTGCTCCTTCAGCC 2220
|||||||||||||||||||||||||||||||||||||||||||||| |||||||||||||
Sbjct 2161 TCACGATCTGAGCCCCTACTTGAAGCTATGGTTGCTGGTGTCTCAAATGCTCCTTCAGCC 2220
Query 2221 CCTTCGCCATCAAAAGTTGGCAGTTGTTCGCATGAGCCTAACTTGTCTGGAGGTAATAGT 2280
||||||||||||||||||||||||||||||||||||||||||||||||||||||||||||
Sbjct 2221 CCTTCGCCATCAAAAGTTGGCAGTTGTTCGCATGAGCCTAACTTGTCTGGAGGTAATAGT 2280
Query 2281 ACTCTTTCTGGAGAACCAGAATCTATGCGTCAAAGAAACGACACGTATCGCTCAGGATCT 2340
||||||||||||||||||||||||||||||||||||||||||||||||||||||||||||
Sbjct 2281 ACTCTTTCTGGAGAACCAGAATCTATGCGTCAAAGAAACGACACGTATCGCTCAGGATCT 2340
Query 2341 TCAGGGGATACCTTGGAGTATGACACAGCTGGTGGGATCTCTCCGTGCAAGACTGAAATG 2400
||||||||||||||||||||||||||||| ||||||||||||||||||||||||||||||
Sbjct 2341 TCAGGGGATACCTTGGAGTATGACACAGCAGGTGGGATCTCTCCGTGCAAGACTGAAATG 2400
Query 2401 GAGTACGAAAAGTTTGCAAGTTGTGGGATCGATTTTCAGAGGGAAAGTATGCTGAAGGCA 2460
||||||||||||||||||||||||||||||||||||||||||||||||||||||||||||
Sbjct 2401 GAGTACGAAAAGTTTGCAAGTTGTGGGATCGATTTTCAGAGGGAAAGTATGCTGAAGGCA 2460
Query 2461 TCCCAGAACTCTATGAGAATGAGTGGGGATGAAGGGCAAAAGAGAAGCGACGATGAACTT 2520
||||||||||||||||||||||||||||||||||||||||||||||||||||||||||||
Sbjct 2461 TCCCAGAACTCTATGAGAATGAGTGGGGATGAAGGGCAAAAGAGAAGCGACGATGAACTT 2520
Query 2521 GCTCCATATGATAATGTCTTGCCTGCTAAAAGGCAGGAGGAATTTGGCAAAGTCGCAAAT 2580
||||||||||||||||||||||||||||||||||||||||||||||||||||||||||||
Sbjct 2521 GCTCCATATGATAATGTCTTGCCTGCTAAAAGGCAGGAGGAATTTGGCAAAGTCGCAAAT 2580
Query 2581 AGCAGGAAGAGGCCTAAACTTGGAGATACTTTGAGGCCACGGCCGAAAGACAGGCAGCAG 2640
||||||||||||||||||||||||||||| ||||| ||||||||||||||||||||||||
Sbjct 2581 AGCAGGAAGAGGCCTAAACTTGGAGATACCTTGAGACCACGGCCGAAAGACAGGCAGCAG 2640
Query 2641 ATCCAAGATCGAGTTAGGGAGCTGCGAGAAATTGTTCCGAATGCATGCAAGTGCAGCATA 2700
||||||||||||||||||||||||||||||||||||||||||||||||||||||||||||
Sbjct 2641 ATCCAAGATCGAGTTAGGGAGCTGCGAGAAATTGTTCCGAATGCATGCAAGTGCAGCATA 2700
Query 2701 GACTCCCTACTGGAGAGAACGATCAGGCACATGCATTTTCTGCAGAGTGTCACTCAACAT 2760
||||||||||||||||||||||||||||||||||||||||||||||||||||||||||||
Sbjct 2701 GACTCCCTACTGGAGAGAACGATCAGGCACATGCATTTTCTGCAGAGTGTCACTCAACAT 2760
Query 2761 GGTGGAAATTGGAAAAATTTTGGAGGTTTAAAGGAAGAGGAGGACGCCGAGTGTTTATCT 2820
||||||||||||||||||||||||||||||||||||||||||||||||||||||||||||
Sbjct 2761 GGTGGAAATTGGAAAAATTTTGGAGGTTTAAAGGAAGAGGAGGACGCCGAGTGTTTATCT 2820
Query 2821 GTTGATTGCAAAGCTTACCCAGACATGCAAGGTGGAGAAAAGGAGAAGTCGGAGGTTGGA 2880
||||||||||||||||||||||||||||||||||||||||||||||||||||||||||||
Sbjct 2821 GTTGATTGCAAAGCTTACCCAGACATGCAAGGTGGAGAAAAGGAGAAGTCGGAGGTTGGA 2880
Query 2881 CCTATTTGTGACTTGAAGTTTGACAAACCAAATAATGGTTGTCCTATTGTTGTTGAGAAT 2940
||||||||||||||||||||||||||||||||||||||||||||||||||||||||||||
Sbjct 2881 CCTATTTGTGACTTGAAGTTTGACAAACCAAATAATGGTTGTCCTATTGTTGTTGAGAAT 2940
Query 2941 ACCAATCAACCCCGACAAATGCTCGTGGAGATGTTGTGTGAAGAGAGAGGCCTTTTCTTG 3000
||||||||||||||||||||||||||||||||||||||||||||||||||||||||||||
Sbjct 2941 ACCAATCAACCCCGACAAATGCTCGTGGAGATGTTGTGTGAAGAGAGAGGCCTTTTCTTG 3000
Query 3001 GAAATTGCTGATACAGTAAGAGGGCTTGGCCTTACAATCTTGAAGGGTGCAATGGAGAGT 3060
||||||||||| ||||||||||||||||||||||||||||||||||||||||||||||||
Sbjct 3001 GAAATTGCTGAGACAGTAAGAGGGCTTGGCCTTACAATCTTGAAGGGTGCAATGGAGAGT 3060
Query 3061 CGCAGCGGGAAGACCTGGGCTCGTTTCGTCGTTGAGGCCACCTCACGTGACATCCACCGG 3120
||||||||||||||||||||||||||||||||||||||||||||||||||||||||||||
Sbjct 3061 CGCAGCGGGAAGACCTGGGCTCGTTTCGTCGTTGAGGCCACCTCACGTGACATCCACCGG 3120
Query 3121 GTAGAGGTACTATGGTATCTCATGCAGCTAATACAGCCAACAAGTGCGCTACTGCCAAGT 3180
||||||||||||||||||||||||||||||||||||||||||||||||||||||||||||
Sbjct 3121 GTAGAGGTACTATGGTATCTCATGCAGCTAATACAGCCAACAAGTGCGCTACTGCCAAGT 3180
Query 3181 TACGGTAGACCGTCGAACTTTGCAGATCCGGGTTGCTTGTATGGTGCGGCTCATGACAGC 3240
|||||||||||||||||||||||||||||||||||||| |||||||||||||||||||||
Sbjct 3181 TACGGTAGACCGTCGAACTTTGCAGATCCGGGTTGCTTATATGGTGCGGCTCATGACAGC 3240
Query 3241 ACATCAGGCAGTATGACGTCGTCGTTCCCTCACATGCTCCGGCCTTCTGTACCTCTCCAG 3300
||||||||||||||||||||||||||||||||||||||||||||||||||||||||||||
Sbjct 3241 ACATCAGGCAGTATGACGTCGTCGTTCCCTCACATGCTCCGGCCTTCTGTACCTCTCCAG 3300
Query 3301 ATGACAGCCCGA 3312
||||||||||||
Sbjct 3301 ATGACAGCCCGA 3312
