## Supplementary material for "Evolution of vascular plants through redeployment of ancient developmental regulators": Table S6

### Sheet: 工作表1
	Table S6. Primers used in this research. Different colors indicate the adoptor sequnences for different cloning methods. Blue, TOPO cloning; Orange, ligation; Green, SLiCE
	Primer pairs used for Marchantia assays
	Gene number	Gene name	Discription	Primer orientation	Sequence
	Mp2020606/	MpTMO5 promoter	Cloning MpTMO5 promoter (3kb) ; TOPO cloning	Sense	5'-CAC CAT TTG CAC GTA ACC TTT TCA CAG
	Mapoly0039s0068			Antisene	5'-TGA CCA CAC AAA AGG AGA GCG T
	Mp2020606/	MpTMO5 CDS	Cloning MpTMO5 gene; TOPO cloning (stop codon removed)	Sense	5'-CAC CAT GGG TGG AGA AGC AAC GGG
	Mapoly0039s0068			Antisene	5'-CAT CGA AGG GCT CGA CGA ATC TAA
	Mp2039322/	MpLHW promoter	Cloning MpLHW promoter (3kb); TOPO cloning	Sense	5'-CAC CGC TCG ATT TAA CCA GCC TAA AT
	Mapoly0088s0049			Antisene	5'-TGC GCC CTG TCT GCA GAT CT
	Mp2039322/	MpLHW CDS	Cloning MpLHW cds; TOPO cloning (Stop codon removed)	Sense	5'-CAC CAT GGC AAT GGT GCT GCA GCA
	Mapoly0088s0049			Antisene	5'-TCG GGC TGT CAT CTG GAG AG
	Mp2020606/	MpTMO5 sgRNA-3 F	Fro generating CRISPR/Cas9 Mptmo5 mutant; Ligation	Sense	5'-GTC GAT GGG TGG AGA AGC AAC G
	Mapoly0039s0068			Antisene	5'-AAA CCG TTG CTT CTC CAC CCA T
	Mp2039322/	MpLHW sgRNA-6 F	Fro generating CRISPR/Cas9 Mplhw mutant; Ligation	Sense	5'-GTC GGG GAC TGT GTT ACA AAT C
	Mapoly0088s0049			Antisene	5'-AAA CGA TTT GTA ACA CAG TCC C
	Mp2020606/	CRISPRMpTMO5	Reverse primer for Mptmo5 genotyping (Also used for sequencing)	Antisene	5'-CGA GGG AAA GTT GGA TGA GAT G
	Mapoly0039s0068			Sense	5'-AAA GGT GAG GAT GGA GTA TGC
	Mp2039322/	CRISPRMpLHW	Reverse primer for Mplhw genotyping (Also used for sequencing)	Antisene	5'-GCA ATC AGC GGA AGA AGA GAA G
	Mapoly0088s0049			Sense	5'-GTG CTC TTC TTC TGC GAG TTT G
	Mp2020606/	MpTMO5	Forward primer for MpTMO5 SLiCE cloning (Stop codon removed)	Sense	5'-TAG TTG GAA TAG GTT CAT GGG TGG AGA AGC AAC GGG
	Mapoly0039s0068			Antisene	5'-AGT ATG GAG TTG GGT TCC ATC GAA GGG CTC GAC GAA TCT
	Mp2039322/	MpLHW	Forward primer for MpLHW SLiCE cloning (Stop codon removed)	Sense	5'-TAG TTG GAA TAG GTT CAT GGC AAT GGT GCT GCA GCA
	Mapoly0088s0049			Antisene	5'-AGT ATG GAG TTG GGT TCT CGG GCT GTC ATC TGG AGA G
	Primer pairs used for complementation assay
	Gene number	Gene name	Organism	Primer orientation	Sequence
	AT3G25710	AtTMO5	A. thaliana	Sense	5'-TAG TTG GAA TAG GTT C ATG TAC GCA ATG AAA GA
				Antisene	5'-AGT ATG GAG TTG GGT TC CTA ATT ATA ACA TCG ATT CAC
	Pt08G11600	PtTMO5	P. tremulus	Sense	5'-TAG TTG GAA TAG GTT C ATG TGT GGA CTT AAA GAA
				Antisene	5'-AGT ATG GAG TTG GGT TC GGT ACT CAT GGT CTC
	Os03G15440	OsTMO5	O. sativa	Sense	5'-TAG TTG GAA TAG GTT CAT GGG TGC TCA TGG AGA C
				Antisene	5'-AGT ATG GAG TTG GGT TCT TAG ATA GAC CTG TTC TC
	Pa65818g0010	PaTMO5	P. abies	Sense	5'-TAG TTG GAA TAG GTT ATG GAA CGC TGT TTC GCT GCT G
				Antisene	5'-AGT ATG GAG TTG GGT TTC AAC CTA CCT GAC GTT GTC TTT T
	Sm00038G00580	SmTMO5	S. moellendorffii	Sense	5'-TAG TTG GAA TAG GTT CAT GAC CCC GCA AGA GAT A
				Antisene	5'-AGT ATG GAG TTG GGT TCT TAG TAG GAC GAG GAG GA
	Mp2020606/	MpTMO5	M. polymorpha	Sense	5'-TAG TTG GAA TAG GTT ATG GGT GGA GAA GCA ACG GGG CGC
	Mapoly0039s0068			Antisene	5'-AGT ATG GAG TTG GGT T TTA CAT CGA AGG GCT CGA CGA ATC
	Kn000610230	KnTMO5	K. nitens	Sense	5'-TAG TTG GAA TAG GTT C ATG TGT GGA CTT AAA GAA
				Antisene	5'-AGT ATG GAG TTG GGT TC GGT ACT CAT GGT CTC
	Pt16G03540	-	P. tremulus	Sense	5'-TAG TTG GAA TAG GTT C AAC ATG CAG CCT GAA
				Antisene	5'-AGT ATG GAG TTG GGT TC ACC AGA CTG TAA CAC C
	Pa132680g0010	-	P. abies	Sense	5'-TAG TTG GAA TAG GTT ATG AGA GGG TTC AGA GAT CAA
				Antisene	5'-AGT ATG GAG TTG GGT TTT AAA TGG CAG AGC TTG TTG CAT C
	AT2G27230	AtLHW	A. thaliana	Sense	5'-TAG TTG GAA TAG GTT ATG GGA GTT TTA CTA AGA GAA GCT TTA AGG
				Antisene	5'-CTT GCT CAC CAT GTT CAT TGA ACA GCC ACC AGT AAC CGG T
	AT1G64625	AtLL1	A. thaliana	Sense	5'-TAG TTG GAA TAG GTT ATG GGT TCA GAG TAT AGC
				Antisene	5'-CTT GCT CAC CAT GTT TGA TAA TAA ATC ATC
	Os01G64560	OsLHW	O. sativa	Sense	5'-TAG TTG GAA TAG GTT GTC AAA TCC CAT GGC GGG CGC CGC C
				Antisene	5'-CTT GCT CAC CAT GTT CAA GCA GTT GGA GAA ACC AGA GGC T
	Eg1939	EgLHW	E. giganteum	Sense	5'-TAG TTG GAA TAG GTT ATG GCT CTG CAG
				Antisene	5'-CCC TTG CTC ACC ATG TTT TGC AAC A
	Cma2009894	CmaLHW	C. macrocarpa	Sense	5'-TAG TTG GAA TAG GTT ATG GCT CTT CAT CAG A
				Antisene	5'-CTT GCT CAC CAT GTT AGC ATG AAG TGA TGG
	Sw2182007	SwLHW	S. wallacei	Sense	5'-TAG TTG GAA TAG GTT ATG GCT GAG GTG CTC AAG CA
				Antisene	5'-CTT GCT CAC CAT GTT CCA GTT AGC CGA GGA CAC CA
	Mp2039322/	MpLHW	M. polymorpha	Sense	5'-TAG TTG GAA TAG GTT ATG GCA ATG GTG CTG CAG CAG GCG T
	Mapoly0088s0049			Antisene	5'-CTT GCT CAC CAT GTT TCG GGC TGT CAT CTG GAG AGG TAC A
	Kn001060270	KnLHW	K. nitens	Sense	5'-TAG TTG GAA TAG GTT ATG TCC TTA GTG CTG CAG CA
				Antisene	5'-CTT GCT CAC CAT GTT GTA CGG ATC GTC CAG GTA CA
	Pt01G21690	-	P. tremulus	Sense	5'-GCT AGT TGG AAT AGG TTA TGC AGA CAA TTG CTG TTA TTC CTG
				Antisene	5'-CTT GCT CAC CAT GTT CTG CAA ACT ACT AGG CAT ACC AGT T
	Pa45581g0020	-	P. abies	Sense	5'-TAG TTG GAA TAG GTT ATG CAG ATC ATG GAG AAT TTG GAG
				Antisene	5'-CTT GCT CAC CAT GTT TTC ATA GGC AGA TCC CAG CAG ATC
	Cma2008862	-	C. macrocarpa	Sense	5'-TAG TTG GAA TAG GTT ATG GCA GTT GCT TCT TG
				Antisene	5'-CTT GCT CAC CAT GTT GAT AGA AAA ACA T
	Primer pairs used for BiFC cloning
	Gene number	Gene name	Organism	Primer orientation	Sequence
	AT3G25710	AtTMO5	A. thaliana	Sense	5'-TAG TTG GAA TAG GTT C ATG TAC GCA ATG AAA GA
				Antisene	5'-GTA TGG AGT TGG GTTC AT TAT AAC ATC GAT TCA CCA TC
	AT2G27230	AtLHW	A. thaliana	Sense	5'-TAG TTG GAA TAG GTT C ATG GGA GTT TTA CTA AGA GA
				Antisene	5'-GTA TGG AGT TGG GTT CCA TTG AAC AGC CAC CAG TAA CC
	Mp2020606/	MpTMO5	M. polymorpha	Sense	5'-TAG TTG GAA TAG GTT ATG GGT GGA GAA GCA ACG GGG CGC
	Mapoly0039s0068			Antisene	5'-GTA TGG AGT TGG GTTC CAT CGA AGG GCT CGA CGA ATC
	Mp2039322/	MpLHW	M. polymorpha	Sense	5'-TAG TTG GAA TAG GTT ATG GCA ATG GTG CTG CAG CAG GCG T
	Mapoly0088s0049			Antisene	5'-GTA TGG AGT TGG GTT CTC GGG CTG TCA TCT GGA GAG
	Kn000610230	KnTMO5	K. nitens	Sense	5'-TAG TTG GAA TAG GTT ATG GAG AGC TCA AAA TCT GG
				Antisene	5'-GTA TGG AGT TGG GTTC CGA GGC GGT CAC TGT TTG TCC
	Kn001060270	KnLHW	K. nitens	Sense	5'-TAG TTG GAA TAG GTT ATG TCC TTA GTG CTG CAG CA
				Antisene	5'-GTAT GGA GTT GGG TTC GTA CGG ATC GTC CAG GTA CAT G
	Primer pairs used for LHW truncations
	Gene number	Gene name	Truncation	Primer orientation	Sequence
	AT2G27230	AtLHW	LHWΔACT	Sense	5'- TAG TTG GAA TAG GTT ATG GGA GTT TTA CTA AGA GAA GCT TTA AGG
				Antisene	5'-CTT GCT CAC CAT GTT GGT TTG CTT CAG CTT ATC AGA ATG C
	AT2G27230	AtLHW	LHWΔbHLH	Sense	5'- TAG TTG GAA TAG GTT ATG GGA GTT TTA CTA AGA GAA GCT TTA AGG
				Antisene	5'-ATT CCC CGG TCT CTC CTG GTT TAA GCC TTT TCC GG
				Sense	5'-ACC AGG AGA GAC CGG GGA ATC CAA GAT TAT GAA AG
				Antisene	5'-CTT GCT CAC CAT GTT CAT TGA ACA GCC ACC AGT AAC CGG T
	AT2G27230	AtLHW	LHWΔGAF	Sense	5'-TAG TTG GAA TAG GTT ATG CTC GGA TGT GTT CCG GGG GCT
				Antisene	5'-CTT GCT CAC CAT GTT CAT TGA ACA GCC ACC AGT AAC CGG T
	AT2G27230	AtLHW	LHWΔspacer	Sense	5'-TAG TTG GAA TAG GTT ATG GGA GTT TTA CTA AGA GAA GCT TTA AGG
				Antisene	5'-TTG GGT TCT CGA GCT GCA GGA TAA GAC CCT TCA C
				Sense	5'-CCT GCA GCT CGA GAA CCC AAG ACC AAG GCC TAA A
				Antisene	5'-CTT GCT CAC CAT GTT CAT TGA ACA GCC ACC AGT AAC CGG T
	AT2G27230	AtLHW	LHWΔGAFΔspacer	Sense	5'-TAG TTG GAA TAG GTT ATG GAG AAC CCA AGA CCA AGG CCT A
				Antisene	5'-CTT GCT CAC CAT GTT CAT TGA ACA GCC ACC AGT AAC CGG T
	AT2G27230	AtLHW	LHWΔC-terminus	Sense	5'-TAG TTG GAA TAG GTT ATG GGA GTT TTA CTA AGA GAA GCT TTA AGG
				Antisene	5'-CTT GCT CAC CAT GTT TGT CTG CTC CAA AAT ATT CAC TAG
	Primer pairs for chimeras
	Gene number	Chimera	Organism	Primer orientation	Sequence
	Mp2039322/	LHW-C1	M.polymorpha	Sense	5'-TAG TTG GAA TAG GTT ATG GCA ATG GTG CTG CAG CAG GCG T
	Mapoly0088s0049			Antisene	5'-CTT CTA CGA CAA TTG GAC AAC CAT TAT TTG GTT TGT CA
	AT2G27230		A. thaliana	Sense	5'-TGA CAA ACC AAA TAA TGG TTG TCC AAT TGT CGT AGA AG
				Antisene	5'-CTT GCT CAC CAT GTT CAT TGA ACA GCC ACC AGT AAC CGG T
	Mp2020606/	TMO5-C1	M.polymorpha	Sense	5'-TAG TTG GAA TAG GTT ATG GGT GGA GAA GCA ACG GGG CGC
	Mapoly0039s0068			Antisene	5'-CCA GAT TTT GAG CTC TCC ATA ACG AGC CCG TCA TCG TAA C
	Kn000610230		K. nitens	Sense	5'-ATG GAG AGC TCA AAA TCT GGA G
				Antisene	5'-AGT ATG GAG TTG GGT TTC ACG AGG CGG TCA CTG TT
	Kn000610230	TMO5-C2	K. nitens	Sense	5'-TAG TTG GAA TAG GTT ATG GAG AGC TCA AAA TCT GG
				Antisene	5'-AGC CAG TGC CTT GGC TCC ATC TTT GCT CTG GAA GGA
	Mp2020606/		M.polymorpha	Sense	5'-GCC AAG GCA CTG GCT GCC TC
	Mapoly0039s0068			Antisene	5'-GTC CGC CTG CCG CTG GAG AAA CTT TAA ATG
	Kn000610230		K. nitens	Sense	5'-CAT TTA AAG TTT CTC CAG CGG CAG GCG GAC
				Antisene	5'-GCT CGA TAC ACC TGC GCC CCT TCT TGC
	Mp2020606/		M.polymorpha	Sense	5'-GCA GGT GTA TCG AGC GTC TCT TTG CTG
	Mapoly0039s0068			Antisene	5'-GCT TCT GGT CGC TAC CCT CAT CGC TT
	Kn000610230		K. nitens	Sense	5'-GTA GCG ACC AGA AGC TGC CGA AGG ACG
				Antisene	5'-AGT ATG GAG TTG GGT TTC ACG AGG CGG TCA CTG TT
	Kn000610230	TMO5-C3	K. nitens	Sense	5'-TAG TTG GAA TAG GTT ATG GAG AGC TCA AAA TCT GG
				Antisene	5'-GCT CGA TAC ACC TGC GCC CCT TCT TGC
	Mp2020606/		M.polymorpha	Sense	5'-GCA GGT GTA TCG AGC GTC TCT TTG CTG
	Mapoly0039s0068			Antisene	5'-GCT TCT GGT CGC TAC CCT CAT CGC TT
	Kn000610230		K. nitens	Sense	5'-GTA GCG ACC AGA AGC TGC CGA AGG ACG
				Antisene	5'-AGT ATG GAG TTG GGT TTC ACG AGG CGG TCA CTG TT
	Mp2020606/	TMO5-C4	M.polymorpha	Sense	5'-TAG TTG GAA TAG GTT ATG GGT GGA GAA GCA ACG GGG CGC
	Mapoly0039s0068			Antisene	5'-GTC CGC CTG CCG CTG GAG AAA CTT TAA ATG
	Kn000610230		K. nitens	Sense	5'-CAT TTA AAG TTT CTC CAG CGG CAG GCG GAC
				Antisene	5'-AGT ATG GAG TTG GGT TTC ACG AGG CGG TCA CTG TT
	Kn000610230	TMO5-C5	K. nitens	Sense	5'-TAG TTG GAA TAG GTT ATG GAG AGC TCA AAA TCT GG
				Antisene	5'-GGC ATC GAG GAT CTC CTG AGG AGT CAA CTT CGA AGC CCG GCT GAG GCT GTT ATC C
				Sense	5'-GGA GAT CCT CGA TGC CAA GGC ACT GGC TGC CTC GAA AAG CCA CAG CGA AGC AG
				Antisene	5'-AGT ATG GAG TTG GGT TTC ACG AGG CGG TCA CTG TT
	Other primer pairs
	Gene number	Gene name	Organism	Primer orientation	Sequence
	AT2G27230	AtLHW(-GFP)	A. thaliana	Sense	5'-TAG TTG GAA TAG GTT ATG GGA GTT TTA CTA AGA GAA GCT TTA AGG
				Antisene	5'-TCC TCG CCC TTG CTC ACC ATC ATT GAA CAG CCA CCA G
		(AtLHW-)GFP	A. thaliana	Sense	5'-CTG GTG GCT GTT CAA TGA TGG TGA GCA AGG GCG AGG A
				Antisene	5'-GTA TGG AGT TGG GTT TTA CTT GTA CAG CTC GTC CAT GCC G
